# OpenSplice: the impact of half a million mutations on the alternative splicing of 600 human exons

**DOI:** 10.64898/2026.05.22.727141

**Authors:** Gioia Quarantani, Joseph Clarke, Mike Thompson, Fei Sang, Juan Valcárcel, Ben Lehner

## Abstract

Alternative splicing of mRNA precursors is an important step in gene regulation and a major mechanism by which genetic variants cause human disease. However, changes in splicing have only been quantified for a tiny fraction of possible variants in the human genome, limiting our ability to interpret clinical variants, evaluate and develop machine learning models, and understand the splicing regulatory code. Here, to address this data gap, we present OpenSplice, a well-calibrated experimental dataset that quantifies the impact of >590,000 variants on the splicing of >600 human alternatively spliced exons. OpenSplice increases the number of exons with site saturation mutagenesis data ∼28-fold, quantifying the impact of all possible exonic and proximal intronic single nucleotide (nt) substitutions, as well as all 1, 3, 6 and 21nt deletions. Hundreds of thousands of variants affect splicing and we use the data to evaluate machine learning models, to interpret clinical variants, and to map splicing regulatory architectures. Exons and introns exhibit a broad spectrum of regulatory landscapes, including configurations dominated by enhancers or silencers, checkerboard-like patterns with interleaved enhancers and silencers, and sparse architectures with minimal regulatory content. Silencers are particularly important for determining inclusion levels. OpenSplice provides a complete atlas of variants that impact splicing, a rich testing and training dataset for machine learning models, and a comprehensive map of regulatory elements for mechanistic studies.
