## Supplementary Table 5 for "OpenSplice: the impact of half a million mutations on the alternative splicing of 600 human exons"

variant_id	psi_gel	sd_gel	region	exon	nt_seq
ADAM32_e10_wt	42.6	1.36		ttatatggattatcctcgttatttgggagcagtgtttcctggaacaatgtgtattactcgttattctgcaggagttgcattg	TTATTAGCAGGAATTCTCATTTTTAAATTGTCTGTTAAAATCAATTATAAATGTAAATTTATTTATTTAGTTATATGGATTATCCTCGTTATTTGGGAGCAGTGTTTCCTGGAACAATGTGTATTACTCGTTATTCTGCAGGAGTTGCATTGGTATGTAACTATTTAATCTTATTTT
BRAF_e9_del44to44	46.6	1.14	Intron up	gacttgattagagaccaaggatttcgtggtgatggag	ATTCAGTGTTATCGCTACTCTCTGATTATATGCTTGCTTGGAAAAATATACATTACTATTTATTTGTAGGACTTGATTAGAGACCAAGGATTTCGTGGTGATGGAGGTAAGTAGTGATTTCAGGTTTTTTT
BRAF_e9_del6to26	67	6.1	Intron up	gacttgattagagaccaaggatttcgtggtgatggag	ATTCATATATGCTTGCTTGGAATAAATATACATTACTATTTATTTGTAGGACTTGATTAGAGACCAAGGATTTCGTGGTGATGGAGGTAAGTAGTGATTTCAGGTTTTTTT
BRAF_e9_G6T	90.9	1.3	Intron up	gacttgattagagaccaaggatttcgtggtgatggag	ATTCATTGTTATCGCTACTCTCTGATTATATGCTTGCTTGGAATAAATATACATTACTATTTATTTGTAGGACTTGATTAGAGACCAAGGATTTCGTGGTGATGGAGGTAAGTAGTGATTTCAGGTTTTTTT
BRAF_e9_wt	76.6	9.4		gacttgattagagaccaaggatttcgtggtgatggag	ATTCAGTGTTATCGCTACTCTCTGATTATATGCTTGCTTGGAATAAATATACATTACTATTTATTTGTAGGACTTGATTAGAGACCAAGGATTTCGTGGTGATGGAGGTAAGTAGTGATTTCAGGTTTTTTT
BRCA1_e17_A43T	80.2	6.3	Intron up	atgctgagtttgtgtgtgaacggacactgaaatattttctaggaattgcgggaggaaaatgggtagttagctatttct	AGCTTCTTAGGACAGCACTTCCTGATTTTGTTTTCAACTTCTTATCCTTTGAGTGTTTTTCATTCTGCAGATGCTGAGTTTGTGTGTGAACGGACACTGAAATATTTTCTAGGAATTGCGGGAGGAAAATGGGTAGTTAGCTATTTCTGTAAGTATAATACTATTTCTCCCCT
BRCA1_e17_wt	86.4	3.8		atgctgagtttgtgtgtgaacggacactgaaatattttctaggaattgcgggaggaaaatgggtagttagctatttct	AGCTTCTTAGGACAGCACTTCCTGATTTTGTTTTCAACTTCTAATCCTTTGAGTGTTTTTCATTCTGCAGATGCTGAGTTTGTGTGTGAACGGACACTGAAATATTTTCTAGGAATTGCGGGAGGAAAATGGGTAGTTAGCTATTTCTGTAAGTATAATACTATTTCTCCCCT
CCDC178_e21_del197to217	76.9	0.3	Exon	aaaataatagctgattcacttgaagaaaatctgcgtttagctcaagagtatcaacagctacagattacattcttaaaagaaaaggacaattatttcaatatatatgataaacagctatcacttgatcag	AAATCCAAATGATTTTAATTGCGTTTATATATATATACACACAATTCAATTATATTTTTTTACCTTCTAGAAAATAATAGCTGATTCACTTGAAGAAAATCTGCGTTTAGCTCAAGAGTATCAACAGCTACAGATTACATTCTTAAAAGAAAAGGACAATTATTTCAATATATATGATAAACAGCTATCACTTGATCAGGTATTGGTTTTTCTAATTGTTTTAA
CCDC7_e12_G82C	57.4	0.7	Exon	gaatacaaacacatgcagtgtgattttcagttgttatcagaagagaagttggtgctggaaaatgaactacaaaagttgaaggacaaagag	TAAATATCTGAATAACCTTTCTACATTGAGAGTTTTACTCTTCATTATTACTAAAATTATTTGTTTTTAGGAATACAAACACATGCAGTGTGATTTTCAGTTGTTATCAGAAGAGAAGTTGGTGCTGGAAAATGAACTACAAAAGTTGAAGGACAAAGAGGTTGGAAAAATTTTAGTGTTTGAAA
CCDC7_e12_wt	56.7	0.8		gaatacaaacagatgcagtgtgattttcagttgttatcagaagagaagttggtgctggaaaatgaactacaaaagttgaaggacaaagag	TAAATATCTGAATAACCTTTCTACATTGAGAGTTTTACTCTTCATTATTACTAAAATTATTTGTTTTTAGGAATACAAACAGATGCAGTGTGATTTTCAGTTGTTATCAGAAGAGAAGTTGGTGCTGGAAAATGAACTACAAAAGTTGAAGGACAAAGAGGTTGGAAAAATTTTAGTGTTTGAAA
COL18A1_e19_G5T	34.1	2.8	Intron up	ggggatcctggcgtgcctgggctgccgggggcgaag	CCGGTGTGGACGCTGCCTGAGGACTGGGCTGGCCCCAGCAGGTGCTCACGGAGCCCCTTTTTTCACTTAGGGGGATCCTGGCGTGCCTGGGCTGCCGGGGGCGAAGGTAAGCGCTGTGCCCGGGTTCAGGG
COL4A3_e8_wt	30.1	2.6		ggtgctgctggtttgaaaggacaaaag	CAGAGCAGACCGAGTAGGAGTGTGTGCGTTTGATATTCCTCTAGTTGTTCATAGGTTGCTTTTTTCCTAGGGTGCTGCTGGTTTGAAAGGACAAAAGGTAAGTCATTGGTGGAATGCTGTCA
COL7A1_e75_A3C	71.2	7.2	Intron up	ggagaacggggagagaaaggagaacgtggagaacag	TGCGGGAAGAGGGGTTGGGAGGGGTGGGACCCCCCATGGGCTTGGCCCTCACCCGCTATTTGCATTTCAGGGAGAACGGGGAGAGAAAGGAGAACGTGGAGAACAGGTGGGCTGCGATGGGCTTCGTGGGG
COL7A1_e75_A91C	64.7	1.8	Exon	ggagaacggggagagaaaggcgaacgtggagaacag	TGAGGGAAGAGGGGTTGGGAGGGGTGGGACCCCCCATGGGCTTGGCCCTCACCCGCTATTTGCATTTCAGGGAGAACGGGGAGAGAAAGGCGAACGTGGAGAACAGGTGGGCTGCGATGGGCTTCGTGGGG
COMP_e12_wt	77.8	6.7		gcggatgtggaccacgactttgtgggagatgcttgtgacagcgatcaagacca	GCTGGGTTGGGTGGGAGGCTTTCTGATTTCCTCTGTCTGATTATGGACCCCCGCATGCTGCCCTCCGCAGGCGGATGTGGACCACGACTTTGTGGGAGATGCTTGTGACAGCGATCAAGACCAGTAAGGAGGCCACCTGGGGTGGGCG
CREBBP_e11_C65T	71.3	0.4	Intron up	atggacccctgtccctgccagtgaatcgcatgcaagtttctcaag	TATTCCTGAATCAAGGATTATATTAAATAACTAGGGTGGTTTTGTTTTTGTTTTTGTTTTGCCATCATAGATGGACCCCTGTCCCTGCCAGTGAATCGCATGCAAGTTTCTCAAGGTATTGAACTGTTTGTGGTGAATCA
CRYZ_e7_wt	0	7.7		aagtatgttggtgagaaaggaattgatataattattgaaatgttagctaatgtaaatcttagtaaagacttgagtcttctgtcacatggaggacgagtgata	TGTACAGATAGTAGCTATTTTACAGTTTTTCACTTGCTATCTTACTCTACATTTCTCTTTTATTATATAGAAGTATGTTGGTGAGAAAGGAATTGATATAATTATTGAAATGTTAGCTAATGTAAATCTTAGTAAAGACTTGAGTCTTCTGTCACATGGAGGACGAGTGATAGTAAGTATTCCTTTTCTTTTTTTTT
FOXP1_e18_G103A	80.8	6.6	Exon	aatgcagtgcgtcataatcttagtcttcacaaatgttttgtgcgagtagaaaacgttaaaggggcagtatggacagtggatgaagtagaattccaaaaacgaaggccacaaaagatcagtgg	AATTTACTGCTGTTTTTGGAGTCTTTTCTTATAGAAAATGTAAATGTTCTCTCTTTTATACTTGCTGCAGAATGCAGTGCGTCATAATCTTAGTCTTCACAAATGTTTTGTGCGAGTAGAAAACGTTAAAGGGGCAGTATGGACAGTGGATGAAGTAGAATTCCAAAAACGAAGGCCACAAAAGATCAGTGGGTACGTCCACCATGTTTGAACTTCT
FOXP1_e18_wt	73.7	8.7		aatgcagtgcgtcataatcttagtcttcacaagtgttttgtgcgagtagaaaacgttaaaggggcagtatggacagtggatgaagtagaattccaaaaacgaaggccacaaaagatcagtgg	AATTTACTGCTGTTTTTGGAGTCTTTTCTTATAGAAAATGTAAATGTTCTCTCTTTTATACTTGCTGCAGAATGCAGTGCGTCATAATCTTAGTCTTCACAAGTGTTTTGTGCGAGTAGAAAACGTTAAAGGGGCAGTATGGACAGTGGATGAAGTAGAATTCCAAAAACGAAGGCCACAAAAGATCAGTGGGTACGTCCACCATGTTTGAACTTCT
FSTL5_e11_del95to95	20.2	1.3	5'SS	tagctaacatattatggagagaagag	ATATTACCATATAGCAAAAGCTCTCTTTACTCATTTTTCTTTTTCTTCTTTTTCTTTCAACATGCTGCAGTAGCTAACATATTATGGAGAGAAGAGGTACTAAGTTGAATTATTTTTATGT
FSTL5_e11_wt	37	1.7		tagctaacatattatggagagaagaag	ATATTACCATATAGCAAAAGCTCTCTTTACTCATTTTTCTTTTTCTTCTTTTTCTTTCAACATGCTGCAGTAGCTAACATATTATGGAGAGAAGAAGGTACTAAGTTGAATTATTTTTATGT
HFM1_e3_del132to134	54.5	3	Exon	ccatccagacaatgaaaagtcattggattggtttctccctcctgctccattgatttcagaaccagatactcaggagttagaggaagaattagaaagtcataaactgttag	TAATAAACACATAGCTTCTCATGTTATATCTTTATTAACATATATACTCACATTTTTATATTTTATATAGCCATCCAGACAATGAAAAGTCATTGGATTGGTTTCTCCCTCCTGCTCCATTGATTTCAGAACCAGATACTCAGGAGTTAGAGGAAGAATTAGAAAGTCATAAACTGTTAGGTAAATTATCACATATTTGTTTTGA
HFM1_e3_wt	48.5	3.6		ccatccagacaatgaaaagtcattggattggtttctccctcctgctccattgatttcagaaattccagatactcaggagttagaggaagaattagaaagtcataaactgttag	TAATAAACACATAGCTTCTCATGTTATATCTTTATTAACATATATACTCACATTTTTATATTTTATATAGCCATCCAGACAATGAAAAGTCATTGGATTGGTTTCTCCCTCCTGCTCCATTGATTTCAGAAATTCCAGATACTCAGGAGTTAGAGGAAGAATTAGAAAGTCATAAACTGTTAGGTAAATTATCACATATTTGTTTTGA
LRRFIP2_e15_del124to144	47.7	1.1	Exon	gtatctgccgctgattatttcagtcgctccaatcgtaggggaagtgttgtctccccagatttgtccagc	CCAATGTTCTTATTTTTTTCTTTCTTTTTTCTTAACCTTGAAAGCATCTTGTTTTTTTTCTGACCGAAAGGTATCTGCCGCTGATTATTTCAGTCGCTCCAATCGTAGGGGAAGTGTTGTCTCCCCAGATTTGTCCAGCGTGAGTGTATTGCATGGGGTGGTTG
LRRFIP2_e15_del185to185	50.4	1	Intron down	gtatctgccgctgattatttcagtcgctccaatcgtaggggaagtgttgtctctgaggtggatgatatcagtatcccagatttgtccagc	CCAATGTTCTTATTTTTTTCTTTCTTTTTTCTTAACCTTGAAAGCATCTTGTTTTTTTTCTGACCGAAAGGTATCTGCCGCTGATTATTTCAGTCGCTCCAATCGTAGGGGAAGTGTTGTCTCTGAGGTGGATGATATCAGTATCCCAGATTTGTCCAGCGTGAGTGTATTGCATGGGGTGGTT
LRRFIP2_e15_G127C	60.8	4.8	Exon	gtatctgccgctgattatttcagtcgctccaatcgtaggggaagtgttgtctctgacgtggatgatatcagtatcccagatttgtccagc	CCAATGTTCTTATTTTTTTCTTTCTTTTTTCTTAACCTTGAAAGCATCTTGTTTTTTTTCTGACCGAAAGGTATCTGCCGCTGATTATTTCAGTCGCTCCAATCGTAGGGGAAGTGTTGTCTCTGACGTGGATGATATCAGTATCCCAGATTTGTCCAGCGTGAGTGTATTGCATGGGGTGGTTG
LRRFIP2_e15_wt	67.2	3.1		gtatctgccgctgattatttcagtcgctccaatcgtaggggaagtgttgtctctgaggtggatgatatcagtatcccagatttgtccagc	CCAATGTTCTTATTTTTTTCTTTCTTTTTTCTTAACCTTGAAAGCATCTTGTTTTTTTTCTGACCGAAAGGTATCTGCCGCTGATTATTTCAGTCGCTCCAATCGTAGGGGAAGTGTTGTCTCTGAGGTGGATGATATCAGTATCCCAGATTTGTCCAGCGTGAGTGTATTGCATGGGGTGGTTG
MYO6_e29B_del26to28	27.8	2.9	Intron up	aaatgatggaacaagacccaaaatgacacc	ATTTGCACAATCCAGATTTTCACAGACAATTGGTTACGATATTAACTAAAATATATTCTTTTCACAGAAATGATGGAACAAGACCCAAAATGACACCGTATGTCACTTACCTTTACCTTTTT
PAX6_e6_del51to53	53.5	7	Intron up	acccatgcagatgcaaaagtccaagtgctggacaatcaaaac	TGTAATTTTAAGAAAAAAAGCTCTCTACAGTAAGTTCTCATACCATTGAAATATTTTTGTGTTATAGACCCATGCAGATGCAAAAGTCCAAGTGCTGGACAATCAAAACGTAAGCTTGTCATTGTTTAATGCAT
PAX6_e6_del63to63	0	0	Intron up	acccatgcagatgcaaaagtccaagtgctggacaatcaaaac	TGTAATTTTAAGAAAAAAAGCTCTCTACAGTAAGTTCTCATACCATTGAAGGTATATTTTTGGTTATAGACCCATGCAGATGCAAAAGTCCAAGTGCTGGACAATCAAAACGTAAGCTTGTCATTGTTTAATGCAT
PAX6_e6_wt	18.5	8		acccatgcagatgcaaaagtccaagtgctggacaatcaaaac	TGTAATTTTAAGAAAAAAAGCTCTCTACAGTAAGTTCTCATACCATTGAAGGTATATTTTTGTGTTATAGACCCATGCAGATGCAAAAGTCCAAGTGCTGGACAATCAAAACGTAAGCTTGTCATTGTTTAATGCAT
PCIF1_e9_A121T	40.4	17.9	Exon	gttatcccgaatcaagttccgggaggaagccaagcgcctgctctttaaatttgcggaggccgccaggcggctcatcgagtccag	CCTGGGCCATTTGGTTTCTGTGCCCAGTCATGTATAGAAGGCCTCTAACTCTGCCCACTCTGAAACGCAGGTTATCCCGAATCAAGTTCCGGGAGGAAGCCAAGCGCCTGCTCTTTAAATTTGCGGAGGCCGCCAGGCGGCTCATCGAGTCCAGGTTTGCCTGTCTTCTGCCCCAGGCG
PCIF1_e9_del137to157	0	0	5'SS	gttatcccgaatcaagttccgggaggaagccaagcgcctgctctttaaatatgcggaggccgccag	CCTGGGCCATTTGGTTTCTGTGCCCAGTCATGTATAGAAGGCCTCTAACTCTGCCCACTCTGAAACGCAGGTTATCCCGAATCAAGTTCCGGGAGGAAGCCAAGCGCCTGCTCTTTAAATATGCGGAGGCCGCCAGTGCCTGTCTTCTGCCCCAGGCG
PCIF1_e9_wt	22.3	3.5		gttatcccgaatcaagttccgggaggaagccaagcgcctgctctttaaatatgcggaggccgccaggcggctcatcgagtccag	CCTGGGCCATTTGGTTTCTGTGCCCAGTCATGTATAGAAGGCCTCTAACTCTGCCCACTCTGAAACGCAGGTTATCCCGAATCAAGTTCCGGGAGGAAGCCAAGCGCCTGCTCTTTAAATATGCGGAGGCCGCCAGGCGGCTCATCGAGTCCAGGTTTGCCTGTCTTCTGCCCCAGGCG
ROBO1_e20_A62G	49.3	8.2	Intron up	tcccgtcttttaccttcacaccaacag	TACTAATGTGATATGTTCCCTTTCTCTCTTCAGCTTAATAACTGGTTTATATTTTGTTTTGGTTTTTCAGTCCCGTCTTTTACCTTCACACCAACAGGTATATATTTGCACTTACCCTCCTC
ROBO1_e20_A6T	43.8	8.1	Intron up	tcccgtcttttaccttcacaccaacag	TACTATTGTGATATGTTCCCTTTCTCTCTTCAGCTTAATAACTGGTTTATATTTTGTTTTGATTTTTCAGTCCCGTCTTTTACCTTCACACCAACAGGTATATATTTGCACTTACCCTCCTC
ROBO1_e20_wt	50.9	2.8		tcccgtcttttaccttcacaccaacag	TACTAATGTGATATGTTCCCTTTCTCTCTTCAGCTTAATAACTGGTTTATATTTTGTTTTGATTTTTCAGTCCCGTCTTTTACCTTCACACCAACAGGTATATATTTGCACTTACCCTCCTC
SPDL1_e2A_del39to41	80.5	14	Intron up	cagagattacttgacttgacgtgttgacataccatggagcacattttacttccttgacaaggcacagaagcagtaag	CATCTCATTATCAAACTAATAATTCTCATGAGGAAAGCAGTGCTGTTAAATCTTTTTTTGTTGTTAGCAGAGATTACTTGACTTGACGTGTTGACATACCATGGAGCACATTTTACTTCCTTGACAAGGCACAGAAGCAGTAAGGTATCCCTTGCATGGGTTTAACATA
SPDL1_e2A_wt	71.5	9.9		cagagattacttgacttgacgtgttgacataccatggagcacattttacttccttgacaaggcacagaagcagtaag	CATCTCATTATCAAACTAATAATTCTCATGAGGAAAGCTTAAGTGCTGTTAAATCTTTTTTTGTTGTTAGCAGAGATTACTTGACTTGACGTGTTGACATACCATGGAGCACATTTTACTTCCTTGACAAGGCACAGAAGCAGTAAGGTATCCCTTGCATGGGTTTAACATA
SUZ12_e4_del141to143	0	2.8	5'SS	gaaaacatttaaagttgatgatatgttatcaaaagtagagaaaatgaaaggagagcaagaatctcatag	GACAATAAAGTATAATTTGTTTCTTTTTCCCAGTTGAGAAGTGATTATTTTGTTTATCTGTTTCTTCCAGGAAAACATTTAAAGTTGATGATATGTTATCAAAAGTAGAGAAAATGAAAGGAGAGCAAGAATCTCATAGGGATAATCTATCAGTTTACATT
SUZ12_e4_wt	100	7		gaaaacatttaaagttgatgatatgttatcaaaagtagagaaaatgaaaggagagcaagaatctcatag	GACAATAAAGTATAATTTGTTTCTTTTTCCCAGTTGAGAAGTGATTATTTTGTTTATCTGTTTCTTCCAGGAAAACATTTAAAGTTGATGATATGTTATCAAAAGTAGAGAAAATGAAAGGAGAGCAAGAATCTCATAGGTAAGATAATCTATCAGTTTACATT
VEGFA_e7_G78T	89.2	8.6	Exon	tccctgttggccttgctcagagcggagaaagcatttgtttgtacaagatccgcagacgtgtaaatgttcctgcaaaaacacagactcgcgttgcaaggcgaggcagcttgagttaaacgaacgtacttgcag	CATGGTGATTTTTTTTCTCTCTCTCTGCTGATGCTCTAGCTTAGATGTCTTTCCTTTTGCCTTTTTGCAGTCCCTGTTGGCCTTGCTCAGAGCGGAGAAAGCATTTGTTTGTACAAGATCCGCAGACGTGTAAATGTTCCTGCAAAAACACAGACTCGCGTTGCAAGGCGAGGCAGCTTGAGTTAAACGAACGTACTTGCAGGTTGGTTCCCAGAGGGCAAGCAAGT
WAS_e5_del26to31	10.5	8.5	Intron up	acagacgccagctacccccaccaccaacaccagccaatgaag	GTGAGTGCAAGCCTGGGGAACTAGACCCTCTCATGGTCCTGGCTCCCAATCCATCTATCCACAGACAGACGCCAGCTACCCCCACCACCAACACCAGCCAATGAAGGTGAGTCCTCTAGTGCAAGTAGGGG
WAS_e5_G137T	6	7.3	Intron down	acagacgccagctacccccaccaccaacaccagccaatgaag	GTGAGTGCAAGCCTGGGGAACTAGAAAAGTCCCCTCTCATGGTCCTGGCTCCCAATCCATCTATCCACAGACAGACGCCAGCTACCCCCACCACCAACACCAGCCAATGAAGGTGAGTCCTCTAGTGCAAGTAGGGT
WAS_e5_wt	9.5	2.5		acagacgccagctacccccaccaccaacaccagccaatgaag	GTGAGTGCAAGCCTGGGGAACTAGAAAAGTCCCCTCTCATGGTCCTGGCTCCCAATCCATCTATCCACAGACAGACGCCAGCTACCCCCACCACCAACACCAGCCAATGAAGGTGAGTCCTCTAGTGCAAGTAGGGG
ZNF345_e3_del167to169	100	0	5'SS	actatgaatcaaagttgagaccaagaaattatttctgaaaaaggatatggaaaaccttacaaaacacagcattgagtgttcaagtttcagag	ATCTATTATAAACGTTTAATCTCTCCCAGAACACAAAAAAGTGAATGTTTGCTTTTATATTTTCTTTCAGACTATGAATCAAAGTTGAGACCAAGAAATTATTTCTGAAAAAGGATATGGAAAACCTTACAAAACACAGCATTGAGTGTTCAAGTTTCAGAGGTGAGGAATGTAAAAACCAGTT
ZNF345_e3_wt	90.6	7		actatgaatcaaagttgagaccaagaaattatttctgaaaaaggatatggaaaaccttacaaaacacagcattgagtgttcaagtttcagag	ATCTATTATAAACGTTTAATCTCTCCCAGAACACAAAAAAGTGAATGTTTGCTTTTATATTTTCTTTCAGACTATGAATCAAAGTTGAGACCAAGAAATTATTTCTGAAAAAGGATATGGAAAACCTTACAAAACACAGCATTGAGTGTTCAAGTTTCAGAGGTGATTGGGAATGTAAAAACCAGTT
CAPRIN2_e6_T33G	59.5	4.6	Intron up	tgttgaagaccagatggagcagtcatccttgtacttttgggac	ATAAATTGTGCTGCTCCATATATATGTACTTCGAAAGCCACTTTGTTCTGCTGCTGCTTTTCCTTGTCAGTGTTGAAGACCAGATGGAGCAGTCATCCTTGTACTTTTGGGACCTTTTGGAAGGTAGTGAGAAAGCAGTGGTAGGAACGACATGTGAGTTTTCTCTACTCTGGACTTA
COL7A1_e75_wt	58	1.7		ggagaacggggagagaaaggagaacgtggagaacag	TGAGGGAAGAGGGGTTGGGAGGGGTGGGACCCCCCATGGGCTTGGCCCTCACCCGCTATTTGCATTTCAGGGAGAACGGGGAGAGAAAGGAGAACGTGGAGAACAGGTGGGCTGCGATGGGCTTCGTGGGG
MYO6_e29B_wt	49	0.9		aaatgatggaacaagacccaaaatgacacc	ATTTGCACAATCCAGATTTTCACAGTTCACAATTGGTTACGATATTAACTAAAATATATTCTTTTCACAGAAATGATGGAACAAGACCCAAAATGACACCGTATGTCACTTACCTTTACCTTTTT
