## Supplementary Table 8 for "OpenSplice: the impact of half a million mutations on the alternative splicing of 600 human exons"

eon_id	wt_psi	exon_length	cluster_id
ABCA4_e10	62.11	117	5
ABCA4_e9	58.93	140	6
ABCB11_e12	92.16	111	6
ABCB11_e4	75.54	52	5
ABCC2_e21	43.21	136	2
ABHD12_e5	37.23	31	4
ABI2_e10	78.71	87	3
ABLIM1_e20	27.32	8	4
ABLIM3_e14	61.27	99	2
ACACA_e2	79.39	111	3
ACADM_e3	95.64	98	6
ACTN2_e8	80.15	86	4
ADAM32_e10	57.95	82	5
ADAM32_e11	73.07	137	6
ADAM32_e15	81.79	109	6
ADAMTS20_e8	39.28	106	3
ADCY8_e11	96.35	90	6
ADD3_e14	83.60	96	3
ADGRG3_e3	74.32	139	6
ADGRG6_e6	32.19	84	3
ADGRL3_e7	81.86	15	5
AGBL2_e17	84.41	108	6
AGBL3_e11	15.59	113	4
AGTR1_e2	95.35	84	6
AKAP3_e2	71.65	138	6
AKAP3_e3	86.83	106	6
AKR1E2_e9	95.24	83	6
ALG1_e8	34.92	39	5
ALOXE3_e13	63.17	122	4
ALPK3_e2	67.36	39	5
AMN_e3	50.46	45	5
ANK2_e36	83.39	33	5
ANKAR_e16	66.27	107	3
ANKDD1A_e2	93.28	104	6
ANO5_e4	21.95	42	5
ANXA13_e2	88.49	123	6
AP4M1_e12	54.46	45	5
AP4M1_e9	45.78	54	5
APC_e14	88.20	117	6
APC_e9	96.74	99	6
ARHGEF10_e9	85.11	117	6
ARMCX5_e2	30.42	113	2
ARMH1_e2	33.76	124	3
ARPP21_e11	93.43	102	6
ASCC1_e11	90.45	118	6
ASL_e9	28.67	53	5
ASZ1_e5	76.82	112	4
ATF2_e5	77.72	97	3
ATM_e23	75.56	118	4
ATM_e27	93.35	116	6
ATM_e41	82.28	89	3
ATM_e44	84.62	105	6
ATM_e56	91.06	117	6
ATM_e57	67.95	150	6
ATM_e60	92.03	115	6
ATM_e62	77.16	137	6
ATP13A3_e33	12.51	90	3
ATP6AP1_e8	79.46	48	6
AUTS2_e13	79.54	30	5
BAHCC1_e11	44.31	93	2
BANP_e5	86.80	117	6
BAP1_e2	81.92	30	5
BAP1_e3	82.20	55	6
BARD1_e8	47.37	133	3
BBS1_e3	57.56	35	5
BBS1_e5	44.96	47	3
BBS5_e4	54.07	50	6
BBX_e14	86.44	90	6
BEAN1_e2	87.27	107	3
BIN1_e13	1.74	108	1
BIN1_e7	4.57	93	2
BIRC6_e14	73.04	90	4
BLM_e10	72.48	114	6
BLM_e17	66.19	148	6
BNIP1_e3	35.25	129	2
BOLA3_e3	96.39	89	6
BORA_e3	85.25	107	6
BRAF_e14	0.36	47	1
BRAF_e9	80.70	37	6
BRCA1_e10	70.17	117	6
BRCA1_e16	93.70	88	6
BRCA1_e17	67.88	78	6
BRCA1_e18	79.66	41	6
BRCA1_e20	80.63	55	6
BRCA1_e3	81.37	54	6
BRCA1_e7	91.35	106	6
BRCA2_e21	91.14	122	6
BRCA2_e7	91.23	115	6
BRCA2_e8	80.38	50	6
BRCA2_e9	90.81	112	6
BRIP1_e10	71.86	133	6
BRIP1_e6	88.99	120	6
BRSK2_e9	71.81	32	4
C10orf67_e13	66.26	88	4
C12orf29_e2	68.94	118	6
C1orf105_e3	95.47	91	6
C20orf96_e3	88.12	118	6
C2orf80_e8	78.78	119	6
CA5A_e3	71.87	119	2
CABP4_e2	11.06	31	5
CACNA1C_e8	68.23	104	3
CACNA1D_e43	77.93	27	5
CACNA1E_e29	69.43	138	6
CACNA1E_e3	82.91	140	6
CACNA1F_e32	0.01	21	6
CADPS_e29	94.25	105	6
CAPN9_e3	87.99	119	6
CAPRIN2_e6	84.63	83	3
CATSPERG_e9	21.22	138	2
CC2D2B_e29	52.64	90	3
CC2D2B_e30	33.23	114	3
CCDC112_e8	44.92	96	4
CCDC13_e13	66.69	123	3
CCDC150_e6	60.59	117	3
CCDC178_e21	40.12	150	6
CCDC30_e8	3.11	138	2
CCDC39_e12	58.99	138	6
CCDC7_e12	77.54	90	3
CCDC7_e24	69.51	111	6
CCDC7_e25	42.34	114	3
CCDC7_e31	67.79	84	6
CCDC85A_e5	75.06	120	4
CCDC88A_e26	58.83	84	4
CD19_e6	31.45	49	5
CD226_e3	66.71	85	3
CD46_e7	1.61	45	2
CD47_e10	10.95	33	5
CDH1_e14	77.98	131	6
CDH23_e12	0.98	6	6
CDH23_e65	56.61	41	5
CDHR1_e6	75.37	87	4
CDKL3_e7	86.24	89	6
CEP95_e5	43.93	106	4
CFTR_e9	90.07	93	4
CHRND_e3	25.48	45	4
CLASP1_e21	70.53	27	5
CLCN1_e16	68.51	134	6
CLCN1_e20	60.81	39	5
CLHC1_e7	64.86	113	3
CNGA1_e10	91.05	107	6
CNGA1_e9	73.30	108	4
CNKSR2_e12	80.96	90	2
CNTNAP2_e4	81.61	148	6
COL11A1_e44	78.82	54	6
COL11A1_e61	76.66	36	5
COL11A2_e26	80.67	45	6
COL11A2_e62	66.98	54	5
COL12A1_e22	74.50	140	6
COL12A1_e52	49.64	150	6
COL18A1_e18	78.71	27	2
COL18A1_e19	44.32	36	5
COL18A1_e24	59.57	27	5
COL18A1_e27	87.53	27	4
COL1A1_e11	85.71	54	6
COL1A1_e15	78.25	45	5
COL1A1_e8	77.17	54	6
COL1A2_e16	84.25	54	6
COL1A2_e33	85.71	54	6
COL1A2_e38	86.95	54	6
COL27A1_e26	78.00	54	5
COL27A1_e29	63.60	54	5
COL2A1_e17	86.69	45	6
COL2A1_e31	85.14	54	6
COL2A1_e45	86.95	54	6
COL3A1_e13	84.79	54	6
COL3A1_e47	94.18	108	6
COL3A1_e6	70.72	54	5
COL4A1_e17	78.28	54	6
COL4A1_e41	75.45	51	6
COL4A3_e18	81.41	42	5
COL4A3_e4	78.92	45	5
COL4A3_e8	9.96	27	5
COL4A4_e12	66.22	42	5
COL4A4_e17	70.59	54	4
COL4A5_e12	3.66	42	2
COL4A5_e17	82.28	54	6
COL5A1_e23	69.03	54	6
COL5A2_e29	77.32	54	6
COL6A1_e10	82.76	45	6
COL6A1_e14	12.14	54	3
COL6A1_e9	84.13	54	6
COL6A2_e11	81.73	54	6
COL6A2_e6	82.29	54	6
COL6A2_e7	81.27	45	6
COL6A2_e8	63.82	27	4
COL6A3_e18	74.38	27	5
COL7A1_e65	60.00	45	6
COL7A1_e70	50.14	36	5
COL7A1_e75	65.49	36	5
COL9A2_e3	64.17	36	5
COL9A3_e3	76.20	36	5
COLQ_e13	32.07	140	4
COMP_e12	82.50	53	5
COQ4_e4	67.68	103	3
CPEB2_e3	39.79	90	3
CPNE4_e3	56.48	108	4
CPNE7_e3	36.99	140	6
CREBBP_e11	75.11	45	6
CRYZ_e7	1.01	102	1
CSGALNACT2_e6	88.10	95	6
CSNK2A1_e4	86.78	112	6
CYP21A2_e4	90.32	102	3
CYP4F11_e5	59.60	122	4
DAG1_e2	39.25	85	5
DCAF17_e8	38.31	106	3
DDHD1_e12	89.23	84	4
DDIAS_e5	50.72	118	2
DDR1_e12	20.94	111	3
DGAT1_e10	3.06	39	3
DGUOK_e2	88.62	113	6
DGUOK_e5	92.28	116	6
DMD_e71	84.49	39	6
DMD_e78	41.64	32	5
DMXL2_e36	89.31	122	6
DNAH14_e12	72.06	130	6
DNAH17_e15	91.27	109	6
DNAH6_e7	31.65	121	3
DNAH8_e34	65.43	138	6
DNAH8_e39	93.86	103	6
DNAH8_e4	90.84	85	3
DNAH8_e55	28.30	135	3
DNAJA3_e11	67.48	117	2
DNAJC5G_e3	71.14	116	6
DOCK7_e7	96.94	86	6
DPY19L2_e8	39.22	92	3
DPYD_e17	92.48	121	6
DTX2_e6	69.68	141	6
DUS4L_e5	45.38	118	3
DYNC2H1_e67	81.73	120	6
DYSF_e10	65.92	51	3
DYSF_e17	73.31	42	5
DZIP1L_e2	75.23	137	6
EAF2_e3	54.96	137	6
EHBP1_e17	31.30	108	3
EIF4A2_e4	25.00	140	4
ELN_e19	7.39	54	3
ELN_e8	77.77	51	5
ELOVL7_e5	8.54	119	3
ENG_e10	75.47	39	5
ENG_e13	78.63	55	6
EPGN_e4	23.71	27	4
EPS15L1_e22	78.92	133	6
ERBIN_e22	27.44	123	2
ERICH2_e2	89.93	31	5
ESR2_e6	82.66	139	6
EXD2_e2	75.14	84	3
EYA3_e7	72.08	138	6
EYA4_e14	96.65	90	6
EYA4_e19	82.09	101	3
EYS_e17	96.39	97	6
FAM20A_e3	78.54	51	6
FAM221A_e5	79.06	108	4
FAM227B_e9	89.64	102	6
FAS_e8	54.95	25	5
FBLN2_e9	57.10	141	3
FBN1_e18	87.76	54	6
FBN1_e23	80.35	51	6
FBXL13_e3	70.31	91	4
FCRL6_e9	84.05	32	5
FETUB_e3	56.94	88	3
FGD1_e13	74.10	31	5
FGF5_e2	93.44	104	6
FGFR1OP2_e5	35.18	114	2
FH_e2	77.33	135	6
FIG4_e6	66.20	149	6
FOXJ3_e6	94.05	102	6
FOXM1_e9	1.35	114	1
FOXP1_e18	71.33	122	3
FSTL5_e11	55.83	27	3
G6PC2_e4	30.93	116	5
GAA_e10	20.26	114	2
GAD1_e12	79.44	112	3
GALNT6_e2	32.39	88	3
GALNTL5_e7	91.87	118	6
GALT_e4	1.80	49	5
GAMT_e5	74.15	111	4
GBP5_e2	89.39	108	6
GCNT1_e2	40.90	118	2
GDPD2_e2	23.21	114	3
GFPT1_e9	0.39	54	1
GIT2_e16	31.73	90	3
GLB1L3_e13	4.78	107	2
GLE1_e10	28.54	27	5
GNAO1_e2	83.17	43	6
GNAS_e4	73.00	55	6
GNAT2_e7	78.45	130	6
GNPTG_e4	19.89	55	5
GOLIM4_e7	52.99	84	4
GPAA1_e4	0.20	45	2
GPC5_e4	62.24	134	6
GPHN_e17	92.12	122	6
GPR179_e6	56.77	110	2
GRIA1_e14	41.94	115	3
GRIA2_e14	51.21	115	4
GRIA4_e15	86.91	115	6
GRIN1_e19	35.66	111	2
GRK4_e3	89.22	113	6
GZF1_e3	80.62	95	3
HEXA_e4	61.66	47	5
HFM1_e3	35.71	113	3
HHLA2_e2	66.35	87	3
HMBS_e10	66.89	39	5
HMBS_e2	57.24	54	5
HMBS_e4	39.07	50	6
HPS1_e11	71.77	50	5
HS6ST2_e4	44.25	87	3
HYDIN_e16	67.15	136	6
HYDIN_e58	91.01	118	6
IFT43_e4	95.21	95	6
IL21R_e2	42.34	141	3
INTS3_e27	4.04	101	1
INTS6L_e11	4.39	111	2
IQCH_e5	68.49	121	6
ITCH_e7	87.14	123	6
ITGA2B_e11	0.91	53	1
ITGA2B_e6	23.59	46	5
ITPR1_e25	64.91	139	6
JAK3_e9	67.07	112	3
JMJD1C_e4	88.16	106	6
KALRN_e37	96.43	96	6
KCNJ1_e2	81.54	133	6
KCNMA1_e21	33.28	123	3
KCNQ1_e14	74.65	47	6
KCNQ1_e7	93.67	111	6
KCNQ2_e6	93.55	111	6
KCNQ2_e9	0.06	30	1
KCNQ4_e6	35.45	111	3
KCNQ5_e9	44.69	27	5
KDM6A_e16	54.93	102	3
KIF5A_e27	35.01	28	5
KLC1_e14	77.42	131	6
KTN1_e40	79.20	84	3
L1CAM_e24	82.30	120	6
LCA5_e2	88.83	106	6
LCA5_e4	68.20	138	6
LCA5L_e7	57.01	138	6
LDLR_e2	94.68	123	6
LDLR_e3	95.06	123	6
LDLR_e7	93.68	120	6
LEMD1_e3	59.05	123	2
LIMCH1_e12	51.71	109	5
LMO7_e29	27.54	109	2
LOXHD1_e34	76.12	128	6
LRP1B_e32	51.98	150	6
LRRC7_e22	71.34	141	6
LRRFIP1_e21	49.34	118	3
LRRFIP2_e15	68.64	90	3
LSMEM1_e3	71.98	129	6
MALT1_e7	4.01	33	4
MAP3K3_e3	93.03	93	6
MAP7D1_e6	82.35	111	3
MARCHF7_e3	82.75	86	3
MCTP1_e18	91.86	120	6
MDH1B_e2	81.11	113	3
MECP2_e3	79.48	55	6
MEF2A_e5	62.06	138	6
MEF2C_e6	58.58	138	6
MEGF8_e41	36.46	133	2
MEIKIN_e11	73.97	120	5
MELK_e3	84.41	86	2
MEN1_e5	75.06	41	5
MET_e7	94.06	103	6
MGAT4D_e10	41.93	108	3
MGAT4D_e6	26.40	114	2
MKS1_e10	64.33	43	5
MLH1_e14	94.35	109	6
MLH1_e17	85.93	93	3
MLH1_e18	89.83	114	6
MLH1_e2	79.47	86	6
MLH1_e3	83.92	94	4
MLH1_e7	80.22	43	6
MLH1_e9	85.20	113	6
MPDZ_e27	30.20	99	4
MPDZ_e33	86.52	93	3
MRE11_e12	92.43	101	6
MS4A1_e2	80.65	89	3
MS4A3_e3	64.64	138	6
MSH2_e11	91.42	98	6
MSH2_e6	77.39	134	6
MSH2_e8	92.71	110	6
MSH3_e11	96.03	85	6
MSH3_e13	68.81	133	6
MSH4_e19	76.07	89	3
MSH6_e6	93.28	118	6
MSH6_e7	97.12	90	6
MUTYH_e4	66.01	40	5
MUTYH_e6	4.35	42	5
MYBPC3_e14	69.69	3	6
MYBPC3_e7	66.76	49	5
MYCBP2_e18	83.75	108	3
MYH11_e17	94.06	122	6
MYH7_e6	13.22	28	5
MYO6_e29	38.33	30	4
MYOM1_e30	92.47	114	6
MYRFL_e16	88.79	86	4
N6AMT1_e4	83.04	84	3
NBN_e2	71.50	134	6
NBN_e3	27.74	149	3
NBN_e5	91.75	104	6
NBN_e6	86.60	118	6
NCAM1_e9	70.58	30	5
NCF2_e4	76.04	135	6
NDRG2_e3	0.66	42	1
NDUFS7_e6	68.23	47	6
NEB_e116	59.38	105	3
NEB_e13	89.37	117	6
NEB_e4	82.36	42	5
NEBL_e12	91.83	111	6
NEBL_e25	75.53	93	3
NEBL_e3	92.41	105	6
NEBL_e7	92.64	102	6
NEK1_e9	65.97	55	4
NEK10_e11	43.48	30	3
NF1_e12	85.88	132	6
NF1_e13	71.16	135	6
NF1_e14	92.95	114	6
NF1_e20	94.59	84	6
NF1_e22	55.61	140	3
NF1_e29	94.04	104	6
NF1_e3	94.52	84	6
NF1_e30	77.73	136	6
NF1_e33	96.55	98	6
NF1_e50	78.45	136	6
NF1_e54	93.30	101	6
NFIB_e11	89.37	89	3
NONO_e3	55.83	114	3
NOTCH2_e12	93.03	111	6
NPC1L1_e7	1.24	115	1
NRDC_e3	11.97	134	3
NRXN1_e12	61.03	27	5
NRXN2_e4	27.14	30	5
NUDT13_e7	31.20	112	2
OCRL_e15	82.31	136	6
ODF2L_e7	55.15	117	6
OSBPL3_e12	87.18	108	3
PAH_e11	52.62	134	5
PAK5_e2	95.44	106	6
PALB2_e12	65.96	149	3
PALLD_e20	85.69	134	6
PARP11_e3	74.88	121	6
PAX6_e6	9.58	42	3
PCDH11X_e8	87.63	30	5
PCDH15_e31	7.81	9	5
PCIF1_e9	23.44	84	3
PCLO_e16	65.08	27	4
PDE6B_e14	87.86	110	5
PDHA1_e2	67.14	114	2
PDZRN4_e3	92.59	108	6
PFKM_e4	86.88	96	3
PGAP2_e3	86.23	85	4
PGAP4_e2	52.87	55	2
PHEX_e16	76.99	55	6
PHF21A_e3	36.93	112	3
PHKA2_e9	77.78	54	6
PHKG2_e4	65.57	55	5
PHYHD1_e11	25.45	117	2
PIWIL4_e6	95.21	81	6
PKD1L1_e43	90.17	85	5
PKHD1_e10	75.07	40	6
PKHD1_e66	83.54	120	6
PLB1_e42	75.96	96	2
PLCL1_e5	89.12	110	6
PMS2_e13	93.14	101	6
PMS2_e4	65.64	50	5
PMS2_e9	97.98	85	6
PNKD_e3	75.95	116	3
PNKP_e9	10.54	49	4
POLE_e11	71.29	86	6
POMGNT2_e2	89.39	122	6
POPDC2_e4	57.17	83	3
POSTN_e18	50.96	90	3
PPIP5K2_e27	35.68	120	2
PPP2R5C_e15	72.46	117	2
PPP3CA_e13	10.22	30	4
PRDM8_e2	92.68	98	6
PRG4_e6	40.62	129	6
PROC_e8	13.71	118	1
PRPF31_e9	93.96	90	6
PRRC2B_e31	94.11	82	4
PTEN_e4	78.85	44	6
PTPRF_e14	16.05	27	5
PTPRG_e14	42.65	87	2
PTPRR_e5	92.62	111	6
PTS_e3	26.63	23	5
PYROXD2_e2	41.68	20	3
R3HCC1L_e3	72.81	97	4
RAD1_e3	70.51	109	6
RAD50_e22	95.82	86	6
RAD51C_e5	85.94	132	6
RAD51D_e3	16.30	119	2
RAI14_e11	55.73	87	3
RALGPS1_e6	83.14	90	3
RANBP17_e9	29.61	120	2
RASAL2_e16	29.14	31	5
RB1_e24	66.80	31	5
RBM15_e2	35.49	111	3
RBPJ_e2	1.88	116	1
RELCH_e23	56.69	83	5
RET_e19	59.87	148	6
RHBG_e7	58.25	134	3
RIC8B_e9	89.49	120	6
RIMS1_e22	45.75	90	2
RIMS2_e3	91.78	87	3
RNF32_e2	50.46	111	3
ROBO1_e20	81.05	27	5
RPL15_e3	79.90	137	6
RYR1_e77	70.44	52	6
RYR1_e8	68.27	94	3
RYR1_e94	42.48	87	3
RYR2_e89	93.15	82	6
RYR2_e97	76.12	134	6
SANBR_e18	78.00	29	5
SCN10A_e25	53.24	138	3
SCN1A_e25	80.24	54	6
SCN3A_e7	68.95	92	3
SCN5A_e24	74.40	54	5
SCN5A_e6	49.57	92	4
SCN8A_e6	83.44	92	3
SDHB_e4	72.97	137	6
SDHC_e3	93.76	102	6
SERPING1_e6	59.64	140	6
SHOC1_e22	15.90	112	2
SLC12A5_e3	20.02	132	2
SLC25A31_e3	24.81	118	3
SLC25A38_e2	73.56	28	5
SLC25A48_e8	11.49	138	2
SLC26A3_e9	73.37	148	6
SLC26A4_e15	93.50	93	6
SLC8A1_e3	82.38	107	6
SLMAP_e24	20.30	90	3
SMARCC2_e18	57.85	93	2
SMN2_e7	36.69	54	3
SNAP25_e5	70.09	118	6
SNAP25_e5B	83.55	118	6
SNRNP70_e8	0.69	60	1
SNUPN_e2	13.47	149	3
SPAST_e11	77.97	92	3
SPAST_e13	83.74	43	6
SPAST_e16	79.95	41	6
SPATA7_e3	39.27	96	4
SPDL1_e2A	65.90	77	6
SPTB_e31	58.92	50	5
ST7_e7	74.56	69	6
STAG3_e10	28.86	124	3
STKLD1_e8	34.49	119	4
STRN3_e8	10.16	111	3
SUZ12_e4	83.09	69	6
TASOR2_e4	53.38	92	3
TBCK_e21	58.56	37	6
TESMIN_e4	78.36	121	6
TEX14_e20	2.86	120	2
TFEC_e3	94.59	87	6
TH_e6	32.66	51	5
TMEM161B_e2	14.27	132	3
TMPRSS3_e7	81.53	44	5
TNIK_e14	49.67	87	4
TNNT2_e10	0.02	6	6
TNNT3_e10	68.64	117	2
TP53_e3	82.82	22	5
TP53_e6	51.96	113	5
TP53_e7	92.92	110	6
TRAF3IP1_e8	56.71	96	3
TRAF3IP1_e9	84.99	102	6
TRAF7_e12	23.03	49	5
TRPM6_e23	36.81	115	3
TSC1_e10	72.67	116	6
TSC2_e20	77.81	123	5
TSC2_e7	26.50	49	6
TSEN2_e7	74.01	51	6
TSGA10_e11	55.47	116	3
UMAD1_e3	92.37	107	6
UNC13A_e38	16.31	30	4
UPP1_e4	85.28	118	6
UQCRB_e4	7.72	137	3
VARS2_e18	30.28	103	3
VEGFA_e7	78.72	132	6
WAS_e5	24.41	42	5
WAS_e8	5.03	43	3
WDR27_e19	15.42	134	3
WNK1_e9	96.32	84	6
YAP1_e6	75.72	48	6
ZBBX_e19	12.60	117	2
ZFAND5_e2	36.06	137	3
ZMYND11_e8	13.44	53	6
ZNF345_e3	88.68	92	3
