## Supplementary Table 9 for "OpenSplice: the impact of half a million mutations on the alternative splicing of 600 human exons"

molecular_consequence	clinvar_classification	total_variants	% variants ÆLogitPSI < 0	% variants ÆLogitPSI < -1	% variants ÆLogitPSI > 0	% variants FDR ³ 0.1	N variants ÆLogitPSI < 0	N variants ÆLogitPSI < -1	N variants ÆLogitPSI > 0	N variants FDR ³ 0.1	total_variants_min2start	% variants ÆLogitPSI < 0 - min 2 stars	% variants ÆLogitPSI < -1 - min 2 stars	% variants ÆLogitPSI > 0 - min 2 stars	% variants FDR ³ 0.1 - min 2 stars	N variants ÆLogitPSI < 0 - min 2 stars	N variants ÆLogitPSI < -1 - min 2 stars	N variants ÆLogitPSI > 0 - min 2 stars	N variants FDR ³ 0.1 - min 2 stars
Splice site	Benign	3	33.3	66.7	0	0	1	2	0	0	2	50	50	0	0	1	1	0	0
Splice site	Pathogenic	1107	0.5	98.3	0.1	1.1	6	1088	1	12	605	0.3	99.2	0.5	0	2	600	3	0
Splice site	VUS/Conflicting	96	1	94.8	2.1	2.1	1	91	2	2	11	0	100	0	0	0	11	0	0
Intronic	Benign	4299	19.2	4.7	20	56.1	826	204	858	2411	1018	18	4.1	61.7	16.2	183	42	628	165
Intronic	Pathogenic	223	3.6	83	5.8	7.6	8	185	13	17	129	2.3	82.9	7.8	7	3	107	10	9
Intronic	VUS/Conflicting	1227	17.1	41	10.8	31.1	210	503	132	382	200	16.5	50.5	23	10	33	101	46	20
Synonymous	Benign	4077	21.8	5.7	17.3	55.2	888	233	704	2252	1772	21	4.7	57.7	16.5	372	84	1023	293
Synonymous	Pathogenic	25	0	96	0	4	0	24	0	1	16	0	100	0	0	0	16	0	0
Synonymous	VUS/Conflicting	395	21.8	20.3	12.4	45.6	86	80	49	180	32	25	59.4	12.5	3.1	8	19	4	1
