## Supplementary Table 10 for "OpenSplice: the impact of half a million mutations on the alternative splicing of 600 human exons"

### Sheet: primers
name	sequence (5' -> 3')
FAS_Si6_speI_F	ataacttgggaagtagTTTCTCTTAGTGTGAAAGTATG
FAS_Si6_speI_R	ttcaatctgactagtTAGTAATCAAGAGTGATTGG
FAS_e7_AsiSI_Fw	tcgcCTACTGATTCGATGCAAG
FAS_e7_AsiSI_Rv	tcgcTTCCTTTCTGTGCTTTC
FAS_i5_GC_F	aaaaaccaatcactcttgattacta
FAS_i6_GC_R	ctacttcccaagttatttcaatctg
seqO_PT2_3N_R	GTGACTGGAGTTCAGACGTGTGCTCTTCCGATCTNNNAAGCTTGCATCGAATCAGTAG
seqO_PT2_4N_R	GTGACTGGAGTTCAGACGTGTGCTCTTCCGATCTNNNNAAGCTTGCATCGAATCAGTAG
seqO_PT2_5N_R	GTGACTGGAGTTCAGACGTGTGCTCTTCCGATCTNNNNNAAGCTTGCATCGAATCAGTAG
seq_FAS_i5_3N_F	ACACTCTTTCCCTACACGACGCTCTTCCGATCTNNNaaaaaccaatcactcttgattacta
seq_FAS_i5_4N_F	ACACTCTTTCCCTACACGACGCTCTTCCGATCTNNNNaaaaaccaatcactcttgattacta
seq_FAS_i5_5N_F	ACACTCTTTCCCTACACGACGCTCTTCCGATCTNNNNNaaaaaccaatcactcttgattacta
PT2	AAGCTTGCATCGAATCAGTAG
PT1	GTCGACGACACTTGCTCAAC
Seq_O_F	CAGCAACACCAAGTGCAAAG
seq_PT1_3N_F	ACACTCTTTCCCTACACGACGCTCTTCCGATCTNNNGTCGACGACACTTGCTCAAC
seq_PT1_4N_F	ACACTCTTTCCCTACACGACGCTCTTCCGATCTNNNNGTCGACGACACTTGCTCAAC
seq_PT1_5N_F	ACACTCTTTCCCTACACGACGCTCTTCCGATCTNNNNNGTCGACGACACTTGCTCAAC

### Sheet: oligos
oligo_name	sequence (5' -> 3')	length
barcode	GCAGAAAGCACAGAAAGGAANNNNATNNNNATNNNNATNNNNATNNNNATNNNNATNNCTACTGATTCGATGCAAGCTT	79
qPCR_spike_in_1	CAGCAACACCAAGTGCAAAGAGGAAGTGAAGAGAAAGGAAGTACAGAAAACATGCAGAAAGCACAGAAAGGAACGACATCTTGATGGTCATGAGAATGTCCATACGTGATGACTACTGATTCGATGCAAGCTT	132
qPCR_spike_in_2	CAGCAACACCAAGTGCAAAGAGGAAGGACTTGATTAGAGACCAAGGATTTCGTGGTGATGGAGTGAAGAGAAAGGAAGTACAGAAAACATGCAGAAAGCACAGAAAGGAACGACATCTTGATGGTCATGAGAATGTCCATACGTGATGACTACTGATTCGATGCAAGCTT	169
qPCR_spike_in_3	CAGCAACACCAAGTGCAAAGAGGAAGTTACTTACACGCCAAGTCAATCATCCACAGAGACCTCAAGAGTAATATGAAGAGAAAGGAAGTACAGAAAACATGCAGAAAGCACAGAAAGGAACGACATCTTGATGGTCATGAGAATGTCCATACGTGATGACTACTGATTCGATGCAAGCTT	179
qPCR_spike_in_4	CAGCAACACCAAGTGCAAAGAGGAAGGGTTTTAGACAAAATCAAAAAGAAGGAAGGTGCTCACATTCCTTAAATTAAGGA TGAAGAGAAAGGAAGTACAGAAAACATGCAGAAAGCACAGAAAGGAACGACATCTTGATGGTCATGAGAATGTCCATACGTGATGACTACTGATTCGATGCAAGCTT	187
qPCR_spike_in_5	CAGCAACACCAAGTGCAAAGAGGAAGCCACCACGCAGCTGGCTTGCAGCTGATGCTTACGCTCCCCTTACAACACCTCAGTGTATGTGAAGAGAAAGGAAGTACAGAAAACATGCAGAAAGCACAGAAAGGAACGACATCTTGATGGTCATGAGAATGTCCATACGTGATGACTACTGATTCGATGCAAGCTT	192
qPCR_spike_in_6	CAGCAACACCAAGTGCAAAGAGGAAGCAGAGATTACTTGACTTGACGTGTTGACATACCATGGAGCACATTTTACTTCCTTGACAAGGCACAGAAGCAGTAAGTGAAGAGAAAGGAAGTACAGAAAACATGCAGAAAGCACAGAAAGGAACGACATCTTGATGGTCATGAGAATGTCCATACGTGATGACTACTGATTCGATGCAAGCTT	209
qPCR_spike_in_7	CAGCAACACCAAGTGCAAAGAGGAAGGTTATCCCGAATCAAGTTCCGGGAGGAAGCCAAGCGCCTGCTCTTTAAATATGCGGAGGCCGCCAGGCGGCTCATCGAGTCCAGTGAAGAGAAAGGAAGTACAGAAAACATGCAGAAAGCACAGAAAGGAACGACATCTTGATGGTCATGAGAATGTCCATACGTGATGACTACTGATTCGATGCAAGCTT	216
qPCR_spike_in_8	CAGCAACACCAAGTGCAAAGAGGAAGCCTGAGGAGCTCTAGCAGCAAGCTGGCCCAGCTGACTCTGGAGCAGATCCTGGAGCACTTGGACAATCTGCGGCTCAACCTGACCAACACCAAGCAGAACTTGAAGAGAAAGGAAGTACAGAAAACATGCAGAAAGCACAGAAAGGAACGACATCTTGATGGTCATGAGAATGTCCATACGTGATGACTACTGATTCGATGCAAGCTT	233
qPCR_spike_in_9	CAGCAACACCAAGTGCAAAGAGGAAGAATGCAGTGCGTCATAATCTTAGTCTTCACAAGTGTTTTGTGCGAGTAGAAAACGTTAAAGGGGCAGTATGGACAGTGGATGAAGTAGAATTCCAAAAACGAAGGCCACAAAAGATCAGTGGTGAAGAGAAAGGAAGTACAGAAAACATGCAGAAAGCACAGAAAGGAACGACATCTTGATGGTCATGAGAATGTCCATACGTGATGACTACTGATTCGATGCAAGCTT	254
qPCR_spike_in_10	CAGCAACACCAAGTGCAAAGAGGAAGATTGCCCGTGAGGCAGAGGCTGCCATCTACCACTTGCAATTATTTGAGGAACTCCGCCGCCTGGCGCCCATTACCAGCGACCCCACAGAAGCCACCGCCGTGGGTGCCGTGGAGGCCTCCTTCAAGTGCTGCAGTGGGGCCATAATCGTCCTCACCAAGTCTGGCAGTGAAGAGAAAGGAAGTACAGAAAACATGCAGAAAGCACAGAAAGGAACGACATCTTGATGGTCATGAGAATGTCCATACGTGATGACTACTGATTCGATGCAAGCTT	299
qPCR_spike_in_11	CAGCAACACCAAGTGCAAAGAGGAAGTGGCTCTCTGCATCCCCGAAACGCCTTCCTTCAGTAAGCAGAGTGCTTGAGTGCACCCCATTTGACCTGCTGATATGTAGATCACAACACCTGATGCTTCCTGGAATTGCCGATTACTGTAACTGCTGCCCATCTGTCGATGAAGGAGCAGTTTCAGAACTCAGACTTGAGGGAGGAAAAGTAATTAATGTGAAGAGAAAGGAAGTACAGAAAACATGCAGAAAGCACAGAAAGGAACGACATCTTGATGGTCATGAGAATGTCCATACGTGATGACTACTGATTCGATGCAAGCTT	322
